# Using Biological Constraints to Improve Prediction in Precision Oncology

**DOI:** 10.1101/2021.05.25.445604

**Authors:** Mohamed Omar, Wikum Dinalankara, Lotte Mulder, Tendai Coady, Claudio Zanettini, Eddie Luidy Imada, Laurent Younes, Donald Geman, Luigi Marchionni

## Abstract

Many gene signatures have been developed by applying machine learning (ML) on *omics* profiles, however, their clinical utility is often hindered by limited interpretability and unstable performance in different datasets. Here, we show the importance of embedding prior biological knowledge in the decision rules yielded by ML approaches to build robust classifiers. We tested this by applying different ML algorithms on gene expression data to predict three difficult cancer phenotypes: bladder cancer progression to muscle invasive disease; response to neoadjuvant chemotherapy in triple-negative breast cancer, and prostate cancer metastatic progression. We developed two sets of classifiers: *mechanistic*, by restricting the training process to features capturing a specific biological mechanism; and *agnostic*, in which the training didn’t use any *a priori* biological information. Mechanistic models had a similar or better performance to their agnostic counterparts in the testing data, with enhanced stability, robustness, and interpretability. Our findings support the use of biological constraints to develop robust and interpretable gene signatures with high translational potential.

**Motivation:** *Omics*-based gene signatures often suffer from overfitting and reduced performance when tested on independent data. This usually results from the discrepancy between the high number of features compared to the much smaller number of samples used in the training process, which results in the machine learning algorithm perfectly fitting the training data with a subsequent deterioration in performance in independent cohorts. We introduce a mechanistic framework to mitigate overfitting and improve interpretability by constraining the training process to simple rank-based decision rules recapitulating relevant, cancer-related, biological mechanisms. Our approach aims at reducing the number of training variables to a pre-defined set of biologically important features in the form of gene pairs. The classification mechanism depends entirely on the relative ordering of these pairs, making it robust to data preprocessing techniques, improving the overall interpretability of the resulting models with significant translational implications. Most importantly, these pairs are configured in such a way that the decision rules resulting from the genes relative order embed and recapitulate specific biological mechanism, inherently enhancing the classifiers interpretability.
