## Supplementary material for "Using Biological Constraints to Improve Prediction in Precision Oncology": Table S1

### Sheet: agnostic_gene2
Term	Overlap	P.value	Adjusted.P.value	Old.P.value	Old.Adjusted.P.value	Odds.Ratio	Combined.Score	Genes
cellular protein metabolic process	6/417	7.70559e-05	0.0398379	0	0	9.84344	93.2271	RPL12;RPL13;ST3GAL1;MRRF;CLN5;LGMN

### Sheet: mechanistic_gene1
Term	Overlap	P.value	Adjusted.P.value	Old.P.value	Old.Adjusted.P.value	Odds.Ratio	Combined.Score	Genes	gene_counts	gs_length	ratio	gene_names
DNA damage response, signal transduction by p53 class mediator	3/74	2.63018e-05	0.00849547	0	0	64.7226	682.557	CNOT3, NDRG1, AURKA	3	74	0.0405405	CNOT3 NDRG1 AURKA
positive regulation of multicellular organismal process	4/345	0.000134396	0.0185363	0	0	19.2014	171.175	COL1A1, TFRC, CNOT3, EZH2	4	345	0.0115942	COL1A1 TFRC CNOT3 EZH2
regulation of cellular component organization	3/139	0.000172164	0.0185363	0	0	33.6787	291.896	ARHGEF11, TFRC, AURKA	3	139	0.0215827	ARHGEF11 TFRC AURKA
positive regulation of epithelial to mesenchymal transition	2/42	0.000507058	0.0368045	0	0	71.2286	540.403	COL1A1, EZH2	2	42	0.047619	COL1A1 EZH2
mitotic cell cycle phase transition	3/209	0.000569729	0.0368045	0	0	22.1561	165.514	RCC1, CDC25B, AURKA	3	209	0.0143541	RCC1 CDC25B AURKA
DNA damage response, signal transduction by p53 class mediator resulting in cell cycle arrest	2/56	0.000901035	0.0420766	0	0	52.7249	369.705	CNOT3, AURKA	2	56	0.0357143	CNOT3 AURKA
regulation of mitotic nuclear division	2/57	0.000933364	0.0420766	0	0	51.7636	361.14	RCC1, AURKA	2	57	0.0350877	RCC1 AURKA
regulation of gene expression	5/1079	0.00119989	0.0420766	0	0	8.00322	53.8258	TFRC, HNRNPF, AURKA, EZH2, ENG	5	1079	0.00463392	TFRC HNRNPF AURKA EZH2 ENG
mitotic G1 DNA damage checkpoint signaling	2/65	0.00121189	0.0420766	0	0	45.1723	303.358	CNOT3, AURKA	2	65	0.0307692	CNOT3 AURKA
regulation of epithelial to mesenchymal transition	2/76	0.00165203	0.0420766	0	0	38.4363	246.213	COL1A1, EZH2	2	76	0.0263158	COL1A1 EZH2
negative regulation of gene expression	3/322	0.00198165	0.0420766	0	0	14.2259	88.5398	AURKA, EZH2, ENG	3	322	0.00931677	AURKA EZH2 ENG
vascular transport	2/84	0.00201318	0.0420766	0	0	34.6725	215.248	TFRC, SLC2A3	2	84	0.0238095	TFRC SLC2A3
regulation of cytokinesis	2/84	0.00201318	0.0420766	0	0	34.6725	215.248	CDC25B, AURKA	2	84	0.0238095	CDC25B AURKA
transport across blood-brain barrier	2/86	0.00210881	0.0420766	0	0	33.8435	208.531	TFRC, SLC2A3	2	86	0.0232558	TFRC SLC2A3
regulation of cell population proliferation	4/764	0.0026624	0.0420766	0	0	8.43158	49.9868	TFRC, CDC25B, EZH2, ENG	4	764	0.0052356	TFRC CDC25B EZH2 ENG
positive regulation of cell cycle process	2/101	0.00289339	0.0420766	0	0	28.6941	167.726	CDC25B, AURKA	2	101	0.019802	CDC25B AURKA
regulation of cell cycle process	2/106	0.00318104	0.0420766	0	0	27.3077	157.034	RCC1, AURKA	2	106	0.0188679	RCC1 AURKA
regulation of protein binding	2/118	0.00392388	0.0420766	0	0	24.468	135.569	EPB41, AURKA	2	118	0.0169492	EPB41 AURKA
positive regulation of protein localization to cell cortex	1/5	0.00399395	0.0420766	0	0	333	1839.15	EPB41	1	5	0.2	EPB41
atrial cardiac muscle tissue morphogenesis	1/5	0.00399395	0.0420766	0	0	333	1839.15	ENG	1	5	0.2	ENG
positive regulation of smooth muscle cell differentiation	1/5	0.00399395	0.0420766	0	0	333	1839.15	ENG	1	5	0.2	ENG
glucose import across plasma membrane	1/5	0.00399395	0.0420766	0	0	333	1839.15	SLC2A3	1	5	0.2	SLC2A3
positive regulation of epithelial to mesenchymal transition involved in endocardial cushion formation	1/5	0.00399395	0.0420766	0	0	333	1839.15	ENG	1	5	0.2	ENG
regulation of cell proliferation involved in heart morphogenesis	1/5	0.00399395	0.0420766	0	0	333	1839.15	ENG	1	5	0.2	ENG
microtubule cytoskeleton organization involved in mitosis	2/128	0.00459875	0.0420766	0	0	22.5147	121.174	RCC1, AURKA	2	128	0.015625	RCC1 AURKA
G2/M transition of mitotic cell cycle	2/130	0.00473974	0.0420766	0	0	22.1607	118.599	CDC25B, AURKA	2	130	0.0153846	CDC25B AURKA
hexose import across plasma membrane	1/6	0.00479094	0.0420766	0	0	266.387	1422.78	SLC2A3	1	6	0.166667	SLC2A3
venous blood vessel morphogenesis	1/6	0.00479094	0.0420766	0	0	266.387	1422.78	ENG	1	6	0.166667	ENG
regulation of digestive system process	1/6	0.00479094	0.0420766	0	0	266.387	1422.78	EPB41	1	6	0.166667	EPB41
cell cycle G2/M phase transition	2/131	0.00481098	0.0420766	0	0	21.9878	117.346	CDC25B, AURKA	2	131	0.0152672	CDC25B AURKA
negative regulation of retinoic acid receptor signaling pathway	1/7	0.00558734	0.0420766	0	0	221.978	1151.45	EZH2	1	7	0.142857	EZH2
skin morphogenesis	1/7	0.00558734	0.0420766	0	0	221.978	1151.45	COL1A1	1	7	0.142857	COL1A1
positive regulation of cardiac epithelial to mesenchymal transition	1/7	0.00558734	0.0420766	0	0	221.978	1151.45	ENG	1	7	0.142857	ENG
collagen-activated tyrosine kinase receptor signaling pathway	1/7	0.00558734	0.0420766	0	0	221.978	1151.45	COL1A1	1	7	0.142857	COL1A1
regulation of vascular associated smooth muscle cell differentiation	1/7	0.00558734	0.0420766	0	0	221.978	1151.45	ENG	1	7	0.142857	ENG
positive regulation of vascular associated smooth muscle cell differentiation	1/7	0.00558734	0.0420766	0	0	221.978	1151.45	ENG	1	7	0.142857	ENG
vascular associated smooth muscle cell development	1/7	0.00558734	0.0420766	0	0	221.978	1151.45	ENG	1	7	0.142857	ENG
negative regulation of meiotic nuclear division	1/7	0.00558734	0.0420766	0	0	221.978	1151.45	TRIP13	1	7	0.142857	TRIP13
dorsal aorta development	1/7	0.00558734	0.0420766	0	0	221.978	1151.45	ENG	1	7	0.142857	ENG
dorsal aorta morphogenesis	1/7	0.00558734	0.0420766	0	0	221.978	1151.45	ENG	1	7	0.142857	ENG
regulation of G2/M transition of mitotic cell cycle	2/149	0.00617774	0.0420766	0	0	19.2779	98.0631	CDC25B, AURKA	2	149	0.0134228	CDC25B AURKA
chromatin silencing at telomere	1/8	0.00638314	0.0420766	0	0	190.257	961.578	EZH2	1	8	0.125	EZH2
vascular associated smooth muscle cell differentiation	1/8	0.00638314	0.0420766	0	0	190.257	961.578	ENG	1	8	0.125	ENG
venous blood vessel development	1/8	0.00638314	0.0420766	0	0	190.257	961.578	ENG	1	8	0.125	ENG
cardiac atrium development	1/8	0.00638314	0.0420766	0	0	190.257	961.578	ENG	1	8	0.125	ENG
negative regulation of mitochondrial fusion	1/8	0.00638314	0.0420766	0	0	190.257	961.578	TFRC	1	8	0.125	TFRC
ventricular trabecula myocardium morphogenesis	1/8	0.00638314	0.0420766	0	0	190.257	961.578	ENG	1	8	0.125	ENG
regulation of protein localization to cell cortex	1/8	0.00638314	0.0420766	0	0	190.257	961.578	EPB41	1	8	0.125	EPB41
regulation of epithelial to mesenchymal transition involved in endocardial cushion formation	1/8	0.00638314	0.0420766	0	0	190.257	961.578	ENG	1	8	0.125	ENG
mitotic spindle organization	2/157	0.0068358	0.0437473	0	0	18.2756	91.1144	RCC1, AURKA	2	157	0.0127389	RCC1 AURKA
epithelial to mesenchymal transition involved in endocardial cushion formation	1/9	0.00717835	0.0437473	0	0	166.467	821.794	ENG	1	9	0.111111	ENG
L-ascorbic acid metabolic process	1/9	0.00717835	0.0437473	0	0	166.467	821.794	SLC2A3	1	9	0.111111	SLC2A3
collagen-activated signaling pathway	1/9	0.00717835	0.0437473	0	0	166.467	821.794	COL1A1	1	9	0.111111	COL1A1
smooth muscle tissue development	1/10	0.00797296	0.046823	0	0	147.963	714.913	ENG	1	10	0.1	ENG
negative regulation of protein autophosphorylation	1/10	0.00797296	0.046823	0	0	147.963	714.913	ENG	1	10	0.1	ENG
positive regulation of developmental process	2/177	0.00861413	0.0479955	0	0	16.1706	76.8808	TFRC, AURKA	2	177	0.0112994	TFRC AURKA
regulation of mitotic cell cycle	2/178	0.00870797	0.0479955	0	0	16.0779	76.2659	RCC1, CDC25B	2	178	0.011236	RCC1 CDC25B
regulation of cardiac muscle cell apoptotic process	1/11	0.00876697	0.0479955	0	0	133.16	630.747	ENG	1	11	0.0909091	ENG
regulation of mitochondrial fusion	1/11	0.00876697	0.0479955	0	0	133.16	630.747	TFRC	1	11	0.0909091	TFRC

### Sheet: mechanistic_gene2
Term	Overlap	P.value	Adjusted.P.value	Old.P.value	Old.Adjusted.P.value	Odds.Ratio	Combined.Score	Genes	gene_counts	gs_length	ratio	gene_names
negative regulation of nucleic acid-templated transcription	7/464	2.79634e-05	0.0127553	0	0	9.33589	97.8832	EIF4A2, NCOR1, SFMBT1, NONO, PA2G4, TP53, GATAD2A	7	464	0.0150862	EIF4A2 NCOR1 SFMBT1 NONO PA2G4 TP53 GATAD2A
regulation of transcription, DNA-templated	14/2244	4.75057e-05	0.0127553	0	0	4.45263	44.3244	RRM2, SP110, SFMBT1, NONO, CHD4, PA2G4, MED16, MTDH, GATAD2A, NCOR1, PPP2R1A, RAD21, STAT6, TP53	14	2244	0.00623886	RRM2 SP110 SFMBT1 NONO CHD4 PA2G4 MED16 MTDH GATAD2A NCOR1 PPP2R1A RAD21 STAT6 TP53
negative regulation of cellular macromolecule biosynthetic process	7/547	7.92242e-05	0.0141811	0	0	7.8673	74.2927	BTG2, NCOR1, SFMBT1, NONO, PA2G4, TP53, GATAD2A	7	547	0.0127971	BTG2 NCOR1 SFMBT1 NONO PA2G4 TP53 GATAD2A
